# Deep Learning Predicts Survival Across Squamous Tumor Entities From H&E Stains: Insights from Head and Neck, Esophagus, Lung and Cervical Cancer

**DOI:** 10.1101/2025.03.31.646351

**Authors:** Verena Bitto, Xiaofeng Jiang, Michael Baumann, Jakob Nikolas Kather, Ina Kurth

## Abstract

Computational pathology-based models are becoming increasingly popular for extracting biomarkers from images of cancer tissue. However, their validity is often only demonstrated on a single unseen validation cohort, limiting insights into their generalizability and posing challenges for explainability. In this study, we developed models to predict overall survival using haematoxylin and eosin (H&E) slides from FFPE samples in head and neck squamous cell carcinoma (HNSCC). By validating our models across diverse squamous tumor entities, including, head and neck (HR = 1.58, 95% CI = 1.17–2.12, p = 0.003), esophageal (non-significant), lung (HR = 1.31, 95% CI = 1.13–1.52, p < 0.001) and cervical (HR = 1.39, 95% CI = 1.10–1.75, p = 0.005) squamous cell carcinomas, we showed that the predicted risk score captures relevant information for survival beyond HNSCC. Correlation analysis indicated that the predicted risk score is strongly associated with various clinical factors, including human papillomavirus status, tumor volume and smoking history, although the specific factors vary across cohorts. These results emphasize the necessity for comprehensive validation and in-depth assessment of computational pathology-based models to better characterize the underlying patterns they learn during training.
