## Supplementary Table 1 and 2 for "Deep Learning Predicts Survival Across Squamous Tumor Entities From H&E Stains: Insights from Head and Neck, Esophagus, Lung and Cervical Cancer"

### Sheet: Supplementary Table 1
Variable	Level	TCGA HNSC			BU/DKTKmber HNSCC			DKTKrem HNSCC
		high-risk	low-risk	p	high-risk	low-risk	p	high-risk	low-risk	p
n		113	113		28	26		12	29
Age (%)	>65	41 (36.6)	40 (35.4)	0.960	8 (28.6)	6 (23.1)	0.881	1 ( 8.3)	6 (20.7)	0.617
	<=65	71 (63.4)	73 (64.6)		20 (71.4)	20 (76.9)		11 ( 91.7)	23 (79.3)
Gender (%)	Female	36 (31.9)	23 (20.4)	0.069	6 (21.4)	2 ( 7.7)	0.300	2 ( 16.7)	2 ( 6.9)	0.703
	Male	77 (68.1)	90 (79.6)		22 (78.6)	24 (92.3)		10 ( 83.3)	27 (93.1)
HPV_status (%)	Positive	3 ( 2.7)	27 (23.9)	<0.001
	Negative	105 (92.9)	82 (72.6)
	Missing	5 ( 4.4)	4 ( 3.5)
Smoking (%)	Reformed (Any)	33 (29.2)	51 (45.1)	0.030
	Current	40 (35.4)	39 (34.5)
	Never	32 (28.3)	20 (17.7)
	Missing	8 ( 7.1)	3 ( 2.7)
NPATCH (median [IQR])		3610.00 [2801.00, 4618.00]	2490.00 [1233.00, 3805.00]	<0.001	856.00 [419.50, 1374.00]	555.00 [449.25, 961.50]	0.185	484.50 [321.75, 942.25]	420.00 [296.00, 707.00]	0.567
Clinical_stage (%)	Stage I	3 ( 2.7)	5 ( 4.4)	0.034
	Stage II	34 (30.1)	15 (13.3)
	Stage III	25 (22.1)	25 (22.1)
	Stage IV	48 (42.5)	63 (55.8)
	Missing	3 ( 2.7)	5 ( 4.4)
Pathological_T_stage (%)	Stage I/II	23 (20.4)	18 (15.9)	0.674
	Stage III/IV	23 (20.4)	23 (20.4)
	Missing	67 (59.3)	72 (63.7)
HPV_clade (%)	A9	3 ( 2.7)	26 (23.0)	<0.001
	other	0 ( 0.0)	1 ( 0.9)
	Missing	110 (97.3)	86 (76.1)
HPV_related (%)	HPV 16-related	3 ( 2.7)	20 (17.7)	<0.001
	Missing	110 (97.3)	93 (82.3)
Localization (%)	Oral Cavity				17 (60.7)	7 (26.9)	0.021	3 ( 25.0)	3 (10.3)	0.466
	Oropharynx				7 (25.0)	16 (61.5)		6 ( 50.0)	16 (55.2)
	Hypopharynx				4 (14.3)	3 (11.5)		3 ( 25.0)	10 (34.5)
T_stage (%)	4				19 (70.4)	21 (84.0)	0.403	8 ( 66.7)	17 (58.6)	0.898
	<4				8 (29.6)	4 (16.0)		4 ( 33.3)	12 (41.4)
hpv16 (%)	Positive				2 ( 7.1)	5 (20.0)	0.330	0 ( 0.0)	10 (34.5)	0.052
	Negative				26 (92.9)	20 (80.0)		12 (100.0)	19 (65.5)
p16 (%)	Positive				3 (10.7)	7 (28.0)	0.210	0 ( 0.0)	10 (37.0)	0.041
	Negative				25 (89.3)	18 (72.0)		12 (100.0)	17 (63.0)
N_stage (%)	0,1							3 ( 25.0)	9 (31.0)	0.993
	2,3							9 ( 75.0)	20 (69.0)
ln_gtvtu (median [IQR])								3.65 [3.22, 4.36]	3.07 [2.23, 3.40]	0.005

### Sheet: Supplementary Table 2
Variable	Level	TCGA ESCA			TCGA LUSC			TCGA CESC
		high-risk	low-risk	p	high-risk	low-risk	p	high-risk	low-risk	p
n		39	39		120	120		68	68
Age (%)	>65	11 (28.2)	13 (33.3)	0.806	84 (71.2)	66 ( 55.5)	0.017	7 ( 10.3)	7 ( 10.3)	1.000
	<=65	28 (71.8)	26 (66.7)		34 (28.8)	53 ( 44.5)		61 ( 89.7)	61 ( 89.7)
Gender (%)	Female	4 (10.3)	8 (20.5)	0.346	23 (19.2)	30 ( 25.0)	0.350	68 (100.0)	68 (100.0)	NaN
	Male	35 (89.7)	31 (79.5)		97 (80.8)	90 ( 75.0)		0 ( 0.0)	0 ( 0.0)
HPV_status (%)	Positive	0 ( 0.0)	0 ( 0.0)	NaN	2 ( 1.7)	0 ( 0.0)	0.365	50 ( 73.5)	59 ( 86.8)	0.028
	Negative	27 (69.2)	26 (66.7)		113 (94.2)	115 ( 95.8)		2 ( 2.9)	4 ( 5.9)
	Missing	12 (30.8)	13 (33.3)		5 ( 4.2)	5 ( 4.2)		16 ( 23.5)	5 ( 7.4)
Smoking (%)	Reformed (Any)	8 (20.5)	10 (25.6)	0.840	86 (71.7)	74 ( 61.7)	0.432	17 ( 25.0)	11 ( 16.2)	0.002
	Current	9 (23.1)	7 (17.9)		25 (20.8)	33 ( 27.5)		16 ( 23.5)	12 ( 17.6)
	Never	11 (28.2)	9 (23.1)		3 ( 2.5)	4 ( 3.3)		17 ( 25.0)	38 ( 55.9)
	Missing	11 (28.2)	13 (33.3)		6 ( 5.0)	9 ( 7.5)		18 ( 26.5)	7 ( 10.3)
NPATCH (median [IQR])		1396.00 [1002.50, 1828.00]	983.00 [339.00, 1846.00]	0.012	1208.00 [644.50, 1875.75]	1588.50 [784.50, 2238.50]	0.035	1030.00 [512.00, 1856.00]	684.50 [373.00, 1752.00]	0.338
Clinical_stage (%)	Stage I	1 ( 2.6)	1 ( 2.6)	0.110				8 ( 11.8)	7 ( 10.3)	0.926
	Stage II	7 (17.9)	6 (15.4)					14 ( 20.6)	11 ( 16.2)
	Stage III	3 ( 7.7)	9 (23.1)					9 ( 13.2)	9 ( 13.2)
	Stage IV	1 ( 2.6)	5 (12.8)					7 ( 10.3)	6 ( 8.8)
	Missing	27 (69.2)	18 (46.2)					30 ( 44.1)	35 ( 51.5)
Pathological_T_stage (%)	Stage I/II	23 (59.0)	18 (46.2)	0.353	93 (79.5)	94 ( 79.0)	NaN
	Stage III/IV	10 (25.6)	10 (25.6)		24 (20.5)	25 ( 21.0)
	Missing	6 (15.4)	11 (28.2)		0 ( 0.0)	0 ( 0.0)
HPV_clade (%)	A9				1 ( 0.8)	0 ( 0.0)	NaN	35 ( 51.5)	49 ( 72.1)	0.052
	A7				0 ( 0.0)	0 ( 0.0)		13 ( 19.1)	10 ( 14.7)
	other				0 ( 0.0)	0 ( 0.0)		2 ( 2.9)	0 ( 0.0)
	Missing				119 (99.2)	120 (100.0)		18 ( 26.5)	9 ( 13.2)
HPV_related (%)	HPV 16-related				1 ( 0.8)	0 ( 0.0)	NaN	31 ( 45.6)	43 ( 63.2)	0.118
	HPV 18-related				0 ( 0.0)	0 ( 0.0)		12 ( 17.6)	8 ( 11.8)
	Missing				119 (99.2)	120 (100.0)		25 ( 36.8)	17 ( 25.0)
Histology (%)	Squamous							50 ( 73.5)	64 ( 94.1)	0.003
	Adenosquamous							5 ( 7.4)	0 ( 0.0)
	Adenocarcinoma							13 ( 19.1)	4 ( 5.9)
